# Gut microbiota influences foraging onset without affecting division of labor and associated physiological hallmarks in honeybees

**DOI:** 10.1101/2023.12.20.570781

**Authors:** Joanito Liberti, Erik T. Frank, Tomas Kay, Lucie Kesner, Maverick Monié--Ibanes, Andrew Quinn, Thomas Schmitt, Laurent Keller, Philipp Engel

**Affiliations:** Department of Ecology and Evolution, University of Lausanne, Switzerland; Department of Fundamental Microbiology, University of Lausanne, Switzerland; Department of Animal Ecology and Tropical Biology, University of Würzburg, Germany

**Keywords:** *Apis mellifera*, behavioral maturation, social behavior, behavioral development, microorganisms, symbiosis

## Abstract

Gut microbes can impact cognition and behavior, but whether they regulate division of labor in animal societies is unknown. We addressed this question using honeybees since they exhibit division of labor between nurses and foragers and because their gut microbiota can be manipulated. Using automated behavioral tracking and controlling for co-housing effects, we show that gut microbes influence the age at which bees start foraging but have no effects on the time spent in a foraging area and number of foraging trips. Moreover, the gut microbiota did not influence hallmarks of behavioral maturation such as body weight, cuticular hydrocarbon (CHC) profile, hypopharyngeal gland size, and the proportion of bees maturing into foragers. Overall, this study shows that the honeybee gut microbiota does not affect division of labor but rather plays an important function in controlling the onset of bee foraging.
