## Supplementary Table 3 for "Gut microbiota influences foraging onset without affecting division of labor and associated physiological hallmarks in honeybees"

### Sheet: SupplementaryTable3
	Supplementary Table 3. ASVs that had an FDR-corrected P<0.05 in DESeq2 analyses of differential relative abundance between the live and heat-killed treatments in Vernier et al. (32).
	ASV	baseMean	log2FoldChange	lfcSE	stat	pvalue	padj
	Lactobacillus kunkeei	197.464	-1.62531	0.269602	-6.02855	1.65442e-09	9.88644e-08
	Bombella apis 1	19.0487	-7.72034	1.29296	-5.97106	2.3572e-09	9.88644e-08
	Pantoea sp.	35.805	8.57873	1.4351	5.97779	2.26184e-09	9.88644e-08
	Pantoea sp. 1	34.7651	8.53621	1.43072	5.96636	2.42612e-09	9.88644e-08
	Gluconobacter sp.	8.47748	6.49977	1.67778	3.87404	0.000107045	0.00348967
